# Phylogeographic analysis reveals an ancient East African origin of the human herpes simplexvirus 2 dispersal out-of-Africa

**DOI:** 10.1101/2022.01.03.474822

**Authors:** Jennifer L. Havens, Sébastien Calvignac-Spencer, Kevin Merkel, Sonia Burrel, David Boutolleau, Joel O. Wertheim

## Abstract

Human herpes simplex virus 2 (HSV-2) is a globally ubiquitous, slow evolving DNA virus. HSV-2 genomic diversity can be divided into two main groups: an African lineage and worldwide lineage. Competing hypotheses have been put forth to explain the history of HSV-2. HSV-2 may have originated in Africa and then followed the first wave of human migration out of Africa between 50-100 kya. Alternatively, HSV-2 may have migrated out of Africa via the trans-Atlantic slave trade within the last 150-500 years. The lack of HSV-2 genomes from West and Central Africa, combined with a lack of molecular clock signal in HSV-2 has precluded robust testing of these competing hypotheses. Here, we expand the geographic sampling of HSV-2 genomes in order to resolve the geography and timing of divergence events within HSV-2. We analyze 65 newly sequenced HSV-2 genomes collected from primarily West and Central Africa along with 330 previously published genomes sampled over a 47-year period. Evolutionary simulations confirm that the molecular clock in HSV-2 is too slow to be detected using available data. However, phylogeographic analysis indicates that all biologically plausible evolutionary rates would place the ancestor of the worldwide lineage in East Africa, arguing against the trans-Atlantic slave trade as the source of worldwide diversity. The best supported evolutionary rates between 4.2×10^−8^ and 5.6×10^−8^ substitutions/site/year suggest a most recent common ancestor for HSV-2 around 90-120 kya and initial dispersal around 21.9-29.3 kya. These dates suggest HSV-2 left Africa during subsequent waves of human migration out of East Africa.
