## Supplementary material for "Phylogeographic analysis reveals an ancient East African origin of the human herpes simplexvirus 2 dispersal out-of-Africa": datasetS1_metadata

ID	Accession	Used in main analysis	Year	Africa subregions and out of Africa	All subregions	Out of Africa and African merged	Country	Number reads mapped	Genome coverage
HSV-2-1	LT797627?	Y	2008	WestAfrica	WestAfrica	MergedAfrica	GIN	536304	0.775670689
HSV-2-2		Y	2010	WestAfrica	WestAfrica	MergedAfrica	NGA	323129	0.789300696
HSV-2-3	LT797631?	Y	2010	WestAfrica	WestAfrica	MergedAfrica	NER	591165	0.769190849
HSV-2-4	LT797628?	Y	2012	WestAfrica	WestAfrica	MergedAfrica	CIV	2091841	0.917780277
HSV-2-5	LT797632?	Y	2011	Africa	Africa	Africa	NCH	319790	0.796494111
HSV-2-6	LT797624?	Y	2008	CentralAfrica	CentralAfrica	MergedAfrica	GNQ	131154	0.694114086
HSV-2-7	LT797626?	Y	2008	WestAfrica	WestAfrica	MergedAfrica	MLI	1118427	0.88308178
HSV-2-8	LT797625?	Y	2009	WestAfrica	WestAfrica	MergedAfrica	MLI	151569	0.730600124
HSV-2-9	LT799380?	Y	2006	WestAfrica	WestAfrica	MergedAfrica	CIV	214057	0.747077225
HSV-2-10	LT797629?	Y	2006	CentralAfrica	CentralAfrica	MergedAfrica	COD	655754	0.786287823
HSV-2-11	LT797635?	Y	2006	WestAfrica	WestAfrica	MergedAfrica	CIV	2972331	0.917340599
HSV-2-12	LT797633?	Y	2007	WestAfrica	WestAfrica	MergedAfrica	CIV	140777	0.68064265
HSV-2-13	LT797623?	Y	2013	CentralAfrica	CentralAfrica	MergedAfrica	COG	178260	0.714209517
HSV-2-14	LT797634?	Y	2013	WestAfrica	WestAfrica	MergedAfrica	NCH	352698	0.698164886
HSV-2-15	LT797630?	Y	2014	outOfAfrica	NorthernAmerica	outOfAfrica	MTQ	3231355	0.894700803
HSV-2-16	LT797786?	Y	2014	WestAfrica	WestAfrica	MergedAfrica	NCH	124855	0.681449927
HSV-2-17	LT797636?	Y	2014	EastAfrica	EastAfrica	EastAfrica	BDI	635068	0.867563321
HSV-2-18	LT797682?	Y	2015	Africa	Africa	Africa	NCH	249430	0.749801785
HSV-2-19		Y	2015	Unknown	Unknown	Unknown	NCH	1246385	0.909253413
HSV-2-20		Y	2015	Africa	Africa	Africa	NCH	887365	0.885986536
HSV-2-21		Y	2015	WestAfrica	WestAfrica	MergedAfrica	CIV	224463	0.535772463
HSV-2-22		Y	2015	CentralAfrica	CentralAfrica	MergedAfrica	CMR	585883	0.761118079
HSV-2-23	Pending	Y	2015	NorthAfrica	NorthAfrica	NorthAfrica	DZA	1014948	0.86225115
HSV-2-24	Pending	Y	2015	CentralAfrica	CentralAfrica	MergedAfrica	COG	533638	0.719500065
HSV-2-25	Pending	Y	2015	Africa	Africa	Africa	NCH	1535498	0.882389828
HSV-2-26	Pending	Y	2015	WestAfrica	WestAfrica	MergedAfrica	GIN	1541564	0.881611383
HSV-2-27	Pending	Y	2015	WestAfrica	WestAfrica	MergedAfrica	MLI	5156368	0.832057547
HSV-2-28	Pending	Y	2015	CentralAfrica	CentralAfrica	MergedAfrica	COG	475121	0.702496793
HSV-2-29	Pending	Y	2015	CentralAfrica	CentralAfrica	MergedAfrica	GAB	397111	0.709596506
HSV-2-30	Pending	Y	2015	CentralAfrica	CentralAfrica	MergedAfrica	COG	779577	0.839683432
HSV-2-31	Pending	Y	2015	WestAfrica	WestAfrica	MergedAfrica	BEN	255816	0.696564748
HSV-2-32	Pending	Y	2015	CentralAfrica	CentralAfrica	MergedAfrica	COG	500931	0.725958281
HSV-2-34	Pending	Y	2015	WestAfrica	WestAfrica	MergedAfrica	CIV	525819	0.846494832
HSV-2-35	Pending	Y	2015	outOfAfrica	EasternEurope	outOfAfrica	RUS	755077	0.838703167
HSV-2-36	Pending	Y	2014	outOfAfrica	WesternEurope	outOfAfrica	FRA	453378	0.719435194
HSV-2-37	Pending	Y	2014	Unknown	Unknown	Unknown	NCH	1105546	0.843972091
HSV-2-38	Pending	Y	2014	WestAfrica	WestAfrica	MergedAfrica	NGA	368723	0.802447779
HSV-2-39	Pending	Y	2014	WestAfrica	WestAfrica	MergedAfrica	MLI	431461	0.826947195
HSV-2-40	Pending	Y	2014	NorthAfrica	NorthAfrica	NorthAfrica	MAR	475693	0.771857746
HSV-2-41	Pending	Y	2014	outOfAfrica	SouthAmerica	outOfAfrica	SUR	77548	0.547290577
HSV-2-42	Pending	Y	2014	outOfAfrica	WesternAsia	outOfAfrica	JOR	1498291	0.897865041
HSV-2-43	Pending	Y	2014	CentralAfrica	CentralAfrica	MergedAfrica	COG	159367	0.653706987
HSV-2-44	Pending	Y	2014	CentralAfrica	CentralAfrica	MergedAfrica	CMR	241811	0.559082587
HSV-2-45	Pending	Y	2014	Africa	Africa	Africa	NCH	941530	0.851014142
HSV-2-46	Pending	Y	2014	Unknown	Unknown	Unknown	NCH	554719	0.831142153
HSV-2-47	Pending	Y	2014	outOfAfrica	NorthernAmerica	outOfAfrica	GLP	448765	0.823199124
HSV-2-48	Pending	Y	2014	CentralAfrica	CentralAfrica	MergedAfrica	COG	1208091	0.880515792
HSV-2-49	Pending	Y	2014	Unknown	Unknown	Unknown	NCH	1363227	0.874727904
HSV-2-50	Pending	Y	2014	CentralAfrica	CentralAfrica	MergedAfrica	COG	503917	0.806426502
HSV-2-51	Pending	Y	2014	outOfAfrica	NorthernAmerica	outOfAfrica	HTI	1303397	0.897612767
HSV-2-52	Pending	Y	2014	outOfAfrica	SouthAmerica	outOfAfrica	BRA	1405385	0.86700111
HSV-2-53	Pending	Y	2014	CentralAfrica	CentralAfrica	MergedAfrica	COG	836833	0.850999726
HSV-2-54	Pending	Y	2013	CentralAfrica	CentralAfrica	MergedAfrica	COG	439735	0.792493765
HSV-2-55	Pending	Y	2013	Africa	Africa	Africa	NCH	125624	0.531440557
HSV-2-56	Pending	Y	2013	WestAfrica	WestAfrica	MergedAfrica	GIN	496239	0.822053079
HSV-2-57	Pending	Y	2013	CentralAfrica	CentralAfrica	MergedAfrica	COG	134207	0.533141605
HSV-2-58	Pending	Y	2013	CentralAfrica	CentralAfrica	MergedAfrica	GAB	5182958	0.893302484
HSV-2-59	Pending	Y	2013	outOfAfrica	SoutheasternAsia	outOfAfrica	VNM	196916	0.774848996
HSV-2-60	Pending	Y	2013	CentralAfrica	CentralAfrica	MergedAfrica	COG	499586	0.869545474
HSV-2-61	Pending	Y	2013	outOfAfrica	EasternAsia	outOfAfrica	CHN	94840	0.593420692
HSV-2-62	Pending	Y	2013	WestAfrica	WestAfrica	MergedAfrica	CIV	6285094	0.90231948
HSV-2-63	Pending	Y	2013	outOfAfrica	SoutheasternAsia	outOfAfrica	KHM	151597	0.568020297
HSV-2-64	Pending	Y	2012	WestAfrica	WestAfrica	MergedAfrica	CIV	473076	0.761766783
HSV-2-66	Pending	Y	2012	CentralAfrica	CentralAfrica	MergedAfrica	COG	537302	0.799607894
HSV-2-67	Pending	Y	2012	WestAfrica	WestAfrica	MergedAfrica	CIV	504249	0.882807883
HSV-2-68	Pending	Y	2016	WestAfrica	WestAfrica	MergedAfrica	SEN	254716	0.749311652
HSV-2-69	Pending	Y	2017	NorthAfrica	NorthAfrica	NorthAfrica	DZA	54782	0.53385518
HSV-2-72	Pending	Y	2016	outOfAfrica	SouthernEurope	outOfAfrica	ITA	539250	0.613782814
HSV-2-73	Pending	Y	2016	WestAfrica	WestAfrica	MergedAfrica	TGO	944566	0.855331632
HSV-2-74	Pending	Y	2017	EastAfrica	EastAfrica	EastAfrica	BDI	848435	0.585665067
HSV-2-75	Pending	Y	2017	NorthAfrica	NorthAfrica	NorthAfrica	DZA	783714	0.837182315
HSV-2-76	Pending	Y	2017	WestAfrica	WestAfrica	MergedAfrica	GIN	279678	0.692686935
HSV-2-77	Pending	Y	2016	CentralAfrica	CentralAfrica	MergedAfrica	CMR	3756120	0.452940074
HSV-2-78	Pending	Y	2017	outOfAfrica	SoutheasternAsia	outOfAfrica	THA	404167	0.740006343
HSV-2-79	Pending	Y	2017	CentralAfrica	CentralAfrica	MergedAfrica	COG	438467	0.844022546
HSV-2-87	Pending	Y	2017	WestAfrica	WestAfrica	MergedAfrica	CIV	279169	0.80699592
HSV-2-88	Pending	Y	2017	WestAfrica	WestAfrica	MergedAfrica	SEN	516092	0.867995791
HSV-2-89	Pending	Y	2017	CentralAfrica	CentralAfrica	MergedAfrica	COG	264213	0.805907538
HSV-2-90	Pending	Y	2018	NorthAfrica	NorthAfrica	NorthAfrica	MAR	201715	0.781271173
HSV-2-91	Pending	Y	2018	WestAfrica	WestAfrica	MergedAfrica	MLI	1107527	0.904366504
HSV-2-92	Pending	Y	2018	CentralAfrica	CentralAfrica	MergedAfrica	COG	557582	0.871772694
HSV-2-93	Pending	Y	2018	CentralAfrica	CentralAfrica	MergedAfrica	CMR	444704	0.851215961
HSV-2-94	Pending	Y	2018	WestAfrica	WestAfrica	MergedAfrica	MLI	675867	0.882382621
KF781518	KF781518	Y	1995	SouthernAfrica	SouthernAfrica	MergedAfrica	ZAF
KR135298	KR135298	Y	2003	outOfAfrica	NorthernAmerica	outOfAfrica	USA
KR135299	KR135299	Y	2007	EastAfrica	EastAfrica	EastAfrica	UGA
KR135300	KR135300	Y	2007	EastAfrica	EastAfrica	EastAfrica	UGA
KR135301	KR135301	Y	2007	EastAfrica	EastAfrica	EastAfrica	UGA
KR135302	KR135302	Y	2007	EastAfrica	EastAfrica	EastAfrica	UGA
KR135303	KR135303	Y	2007	EastAfrica	EastAfrica	EastAfrica	UGA
KR135304	KR135304	Y	2007	EastAfrica	EastAfrica	EastAfrica	UGA
KR135305	KR135305	Y	2007	EastAfrica	EastAfrica	EastAfrica	UGA
KR135306	KR135306	Y	2008	EastAfrica	EastAfrica	EastAfrica	UGA
KR135307	KR135307	Y	2008	EastAfrica	EastAfrica	EastAfrica	UGA
KR135308	KR135308	Y	2007	outOfAfrica	NorthernAmerica	outOfAfrica	USA
KR135309	KR135309	Y	2007	outOfAfrica	NorthernAmerica	outOfAfrica	USA
KR135310	KR135310	Y	2007	outOfAfrica	NorthernAmerica	outOfAfrica	USA
KR135311	KR135311	Y	2005	outOfAfrica	NorthernAmerica	outOfAfrica	USA
KR135312	KR135312	Y	2009	outOfAfrica	NorthernAmerica	outOfAfrica	USA
KR135313	KR135313	Y	2011	outOfAfrica	NorthernAmerica	outOfAfrica	USA
KR135314	KR135314	Y	1996	outOfAfrica	NorthernAmerica	outOfAfrica	USA
KR135315	KR135315	Y	2007	EastAfrica	EastAfrica	EastAfrica	UGA
KR135316	KR135316	Y	2007	EastAfrica	EastAfrica	EastAfrica	UGA
KR135317	KR135317	Y	2007	EastAfrica	EastAfrica	EastAfrica	UGA
KR135318	KR135318	Y	2008	EastAfrica	EastAfrica	EastAfrica	UGA
KR135319	KR135319	Y	2008	EastAfrica	EastAfrica	EastAfrica	UGA
KR135320	KR135320	Y	1995	SouthernAfrica	SouthernAfrica	MergedAfrica	ZAF
KR135321	KR135321	Y	1989	outOfAfrica	NorthernAmerica	outOfAfrica	USA
KR135322	KR135322	Y	2009	outOfAfrica	EasternAsia	outOfAfrica	JPN
KR135323	KR135323	Y	2010	outOfAfrica	EasternAsia	outOfAfrica	JPN
KR135324	KR135324	Y	2008	outOfAfrica	EasternAsia	outOfAfrica	JPN
KR135325	KR135325	Y	2009	outOfAfrica	EasternAsia	outOfAfrica	JPN
KR135326	KR135326	Y	2009	outOfAfrica	EasternAsia	outOfAfrica	JPN
KR135327	KR135327	Y	2010	outOfAfrica	EasternAsia	outOfAfrica	JPN
KR135328	KR135328	Y	2009	outOfAfrica	EasternAsia	outOfAfrica	JPN
KR135329	KR135329	Y	2010	outOfAfrica	EasternAsia	outOfAfrica	JPN
KR135331	KR135331	Y	1971	outOfAfrica	NorthernAmerica	outOfAfrica	USA
KU310667	KU310667	Y	2013	outOfAfrica	NorthernAmerica	outOfAfrica	USA
KU893109	KU893109	Y	2011	EastAfrica	EastAfrica	EastAfrica	UGA
KX574860	KX574860	Y	2004	outOfAfrica	SouthAmerica	outOfAfrica	PER
KX574861	KX574861	Y	2003	outOfAfrica	SouthAmerica	outOfAfrica	PER
KX574862	KX574862	Y	2005	EastAfrica	EastAfrica	EastAfrica	ZMB
KX574863	KX574863	Y	2005	EastAfrica	EastAfrica	EastAfrica	ZWE
KX574864	KX574864	Y	2005	EastAfrica	EastAfrica	EastAfrica	ZMB
KX574865	KX574865	Y	2005	outOfAfrica	SouthAmerica	outOfAfrica	PER
KX574866	KX574866	Y	2005	outOfAfrica	SouthAmerica	outOfAfrica	PER
KX574867	KX574867	Y	2005	outOfAfrica	SouthAmerica	outOfAfrica	PER
KX574868	KX574868	Y	1994	outOfAfrica	NorthernAmerica	outOfAfrica	USA
KX574869	KX574869	Y	1995	outOfAfrica	NorthernAmerica	outOfAfrica	USA
KX574870	KX574870	Y	2007	outOfAfrica	NorthernAmerica	outOfAfrica	USA
KX574871	KX574871	Y	2004	EastAfrica	EastAfrica	EastAfrica	ZWE
KX574872	KX574872	Y	2004	outOfAfrica	SouthAmerica	outOfAfrica	PER
KX574873	KX574873	Y	2004	outOfAfrica	SouthAmerica	outOfAfrica	PER
KX574874	KX574874	Y	2004	outOfAfrica	SouthAmerica	outOfAfrica	PER
KX574875	KX574875	Y	2005	outOfAfrica	SouthAmerica	outOfAfrica	PER
KX574876	KX574876	Y	2006	outOfAfrica	SouthAmerica	outOfAfrica	PER
KX574877	KX574877	Y	2006	outOfAfrica	SouthAmerica	outOfAfrica	PER
KX574878	KX574878	Y	2007	outOfAfrica	SouthAmerica	outOfAfrica	PER
KX574879	KX574879	Y	2005	SouthernAfrica	SouthernAfrica	MergedAfrica	ZAF
KX574880	KX574880	Y	2006	SouthernAfrica	SouthernAfrica	MergedAfrica	ZAF
KX574881	KX574881	Y	2007	SouthernAfrica	SouthernAfrica	MergedAfrica	ZAF
KX574882	KX574882	Y	2007	outOfAfrica	NorthernAmerica	outOfAfrica	USA
KX574883	KX574883	Y	2006	EastAfrica	EastAfrica	EastAfrica	ZMB
KX574884	KX574884	Y	2008	outOfAfrica	NorthernAmerica	outOfAfrica	USA
KX574885	KX574885	Y	2008	outOfAfrica	NorthernAmerica	outOfAfrica	USA
KX574886	KX574886	Y	2008	outOfAfrica	NorthernAmerica	outOfAfrica	USA
KX574887	KX574887	Y	2008	outOfAfrica	NorthernAmerica	outOfAfrica	USA
KX574888	KX574888	Y	1994	outOfAfrica	NorthernAmerica	outOfAfrica	USA
KX574889	KX574889	Y	1994	outOfAfrica	NorthernAmerica	outOfAfrica	USA
KX574890	KX574890	Y	1993	outOfAfrica	NorthernAmerica	outOfAfrica	USA
KX574891	KX574891	Y	2009	outOfAfrica	NorthernAmerica	outOfAfrica	USA
KX574892	KX574892	Y	2007	SouthernAfrica	SouthernAfrica	MergedAfrica	ZAF
KX574893	KX574893	Y	2008	EastAfrica	EastAfrica	EastAfrica	KEN
KX574894	KX574894	Y	2008	EastAfrica	EastAfrica	EastAfrica	KEN
KX574895	KX574895	Y	2009	outOfAfrica	NorthernAmerica	outOfAfrica	USA
KX574896	KX574896	Y	2010	outOfAfrica	NorthernAmerica	outOfAfrica	USA
KX574897	KX574897	Y	1998	outOfAfrica	NorthernAmerica	outOfAfrica	USA
KX574898	KX574898	Y	2011	outOfAfrica	NorthernAmerica	outOfAfrica	USA
KX574899	KX574899	Y	2011	EastAfrica	EastAfrica	EastAfrica	UGA
KX574900	KX574900	Y	2011	EastAfrica	EastAfrica	EastAfrica	UGA
KX574901	KX574901	Y	2012	outOfAfrica	NorthernAmerica	outOfAfrica	USA
KX574902	KX574902	Y	2006	EastAfrica	EastAfrica	EastAfrica	TZA
KX574903	KX574903	Y	2003	outOfAfrica	NorthernAmerica	outOfAfrica	USA
KX574904	KX574904	Y	2004	outOfAfrica	NorthernAmerica	outOfAfrica	USA
KX574905	KX574905	Y	2006	EastAfrica	EastAfrica	EastAfrica	ZMB
KX574906	KX574906	Y	2011	EastAfrica	EastAfrica	EastAfrica	UGA
KX574907	KX574907	Y	2006	outOfAfrica	NorthernAmerica	outOfAfrica	USA
KX574908	KX574908	Y	1995	outOfAfrica	NorthernAmerica	outOfAfrica	USA
MF510267	MF510267	Y	1994	outOfAfrica	NorthernAmerica	outOfAfrica	USA
MF510268	MF510268	Y	1995	outOfAfrica	NorthernAmerica	outOfAfrica	USA
MF510269	MF510269	Y	2006	EastAfrica	EastAfrica	EastAfrica	ZMB
MF510270	MF510270	Y	2001	outOfAfrica	NorthernAmerica	outOfAfrica	USA
MF510271	MF510271	Y	2006	outOfAfrica	NorthernAmerica	outOfAfrica	USA
MF510272	MF510272	Y	2004	outOfAfrica	NorthernAmerica	outOfAfrica	USA
MF510273	MF510273	Y	2008	outOfAfrica	NorthernAmerica	outOfAfrica	USA
MF510274	MF510274	Y	2002	outOfAfrica	NorthernAmerica	outOfAfrica	USA
MF510275	MF510275	Y	2009	EastAfrica	EastAfrica	EastAfrica	KEN
MF510276	MF510276	Y	2012	outOfAfrica	NorthernAmerica	outOfAfrica	USA
MF510277	MF510277	Y	2013	outOfAfrica	NorthernAmerica	outOfAfrica	USA
MF510278	MF510278	Y	2001	outOfAfrica	NorthernAmerica	outOfAfrica	USA
MF510279	MF510279	Y	1998	outOfAfrica	NorthernAmerica	outOfAfrica	USA
MF510280	MF510280	Y	2009	EastAfrica	EastAfrica	EastAfrica	UGA
MF510281	MF510281	Y	2006	CentralAfrica	CentralAfrica	MergedAfrica	CMR
MF510282	MF510282	Y	2004	outOfAfrica	NorthernAmerica	outOfAfrica	USA
MF510284	MF510284	Y	2015	outOfAfrica	NorthernAmerica	outOfAfrica	USA
MF510285	MF510285	Y	1995	outOfAfrica	NorthernAmerica	outOfAfrica	USA
MF510286	MF510286	Y	2007	outOfAfrica	NorthernAmerica	outOfAfrica	USA
MF510287	MF510287	Y	2009	EastAfrica	EastAfrica	EastAfrica	ZMB
MF510288	MF510288	Y	2000	outOfAfrica	NorthernAmerica	outOfAfrica	USA
MF510289	MF510289	Y	2009	SouthernAfrica	SouthernAfrica	MergedAfrica	BWA
MF510290	MF510290	Y	2009	outOfAfrica	NorthernAmerica	outOfAfrica	USA
MF510291	MF510291	Y	2004	outOfAfrica	NorthernAmerica	outOfAfrica	USA
MF510292	MF510292	Y	2014	outOfAfrica	NorthernAmerica	outOfAfrica	USA
MF510293	MF510293	Y	2013	outOfAfrica	NorthernAmerica	outOfAfrica	USA
MF510294	MF510294	Y	2014	outOfAfrica	NorthernAmerica	outOfAfrica	USA
MF510295	MF510295	Y	2005	outOfAfrica	NorthernAmerica	outOfAfrica	USA
MF510296	MF510296	Y	2007	EastAfrica	EastAfrica	EastAfrica	UGA
MF510297	MF510297	Y	2014	outOfAfrica	NorthernAmerica	outOfAfrica	USA
MF510298	MF510298	Y	2003	outOfAfrica	NorthernAmerica	outOfAfrica	USA
MF510300	MF510300	Y	2007	outOfAfrica	NorthernAmerica	outOfAfrica	USA
MF510301	MF510301	Y	2003	outOfAfrica	SouthAmerica	outOfAfrica	PER
MF510302	MF510302	Y	2004	EastAfrica	EastAfrica	EastAfrica	ZMB
MF510303	MF510303	Y	2009	EastAfrica	EastAfrica	EastAfrica	TZA
MF510304	MF510304	Y	1995	outOfAfrica	NorthernAmerica	outOfAfrica	USA
MF510305	MF510305	Y	1997	outOfAfrica	NorthernAmerica	outOfAfrica	USA
MF510306	MF510306	Y	2014	outOfAfrica	NorthernAmerica	outOfAfrica	USA
MF510307	MF510307	Y	2010	outOfAfrica	NorthernAmerica	outOfAfrica	USA
MF510308	MF510308	Y	1995	outOfAfrica	NorthernAmerica	outOfAfrica	USA
MF510309	MF510309	Y	2006	EastAfrica	EastAfrica	EastAfrica	ZMB
MF510310	MF510310	Y	1998	outOfAfrica	NorthernAmerica	outOfAfrica	USA
MF510311	MF510311	Y	2007	outOfAfrica	NorthernAmerica	outOfAfrica	USA
MF510312	MF510312	Y	2009	EastAfrica	EastAfrica	EastAfrica	ZMB
MF510313	MF510313	Y	2004	outOfAfrica	NorthernAmerica	outOfAfrica	USA
MF510314	MF510314	Y	2000	outOfAfrica	NorthernAmerica	outOfAfrica	USA
MF510315	MF510315	Y	2002	outOfAfrica	NorthernAmerica	outOfAfrica	USA
MF510316	MF510316	Y	2013	outOfAfrica	NorthernAmerica	outOfAfrica	USA
MF510317	MF510317	Y	2015	outOfAfrica	NorthernAmerica	outOfAfrica	USA
MF510318	MF510318	Y	1994	outOfAfrica	NorthernAmerica	outOfAfrica	USA
MF510319	MF510319	Y	2010	outOfAfrica	NorthernAmerica	outOfAfrica	USA
MF510320	MF510320	Y	2006	outOfAfrica	SouthAmerica	outOfAfrica	PER
MF510321	MF510321	Y	2009	outOfAfrica	NorthernAmerica	outOfAfrica	USA
MF510322	MF510322	Y	2006	EastAfrica	EastAfrica	EastAfrica	ZMB
MF510325	MF510325	Y	2009	EastAfrica	EastAfrica	EastAfrica	ZMB
MF510326	MF510326	Y	1997	outOfAfrica	NorthernAmerica	outOfAfrica	USA
MF510327	MF510327	Y	2010	outOfAfrica	NorthernAmerica	outOfAfrica	USA
MF510328	MF510328	Y	2010	outOfAfrica	NorthernAmerica	outOfAfrica	USA
MF510329	MF510329	Y	1994	outOfAfrica	NorthernAmerica	outOfAfrica	USA
MF510330	MF510330	Y	2009	EastAfrica	EastAfrica	EastAfrica	ZMB
MF510331	MF510331	Y	2015	outOfAfrica	NorthernAmerica	outOfAfrica	USA
MF510332	MF510332	Y	1998	outOfAfrica	NorthernAmerica	outOfAfrica	USA
MF510333	MF510333	Y	2010	outOfAfrica	NorthernAmerica	outOfAfrica	USA
MF510334	MF510334	Y	2004	outOfAfrica	SouthAmerica	outOfAfrica	PER
MF510335	MF510335	Y	2013	outOfAfrica	NorthernAmerica	outOfAfrica	USA
MF510336	MF510336	Y	2007	outOfAfrica	NorthernAmerica	outOfAfrica	USA
MF510337	MF510337	Y	2012	EastAfrica	EastAfrica	EastAfrica	UGA
MF510338	MF510338	Y	2015	outOfAfrica	NorthernAmerica	outOfAfrica	USA
MF510339	MF510339	Y	1995	outOfAfrica	NorthernAmerica	outOfAfrica	USA
MF510340	MF510340	Y	2013	outOfAfrica	NorthernAmerica	outOfAfrica	USA
MF510341	MF510341	Y	2007	outOfAfrica	NorthernAmerica	outOfAfrica	USA
MF510342	MF510342	Y	2013	outOfAfrica	NorthernAmerica	outOfAfrica	USA
MF510343	MF510343	Y	2005	EastAfrica	EastAfrica	EastAfrica	ZMB
MF510344	MF510344	Y	2006	outOfAfrica	NorthernAmerica	outOfAfrica	USA
MF510346	MF510346	Y	1996	outOfAfrica	NorthernAmerica	outOfAfrica	USA
MF510347	MF510347	Y	2009	EastAfrica	EastAfrica	EastAfrica	TZA
MF510348	MF510348	Y	2006	EastAfrica	EastAfrica	EastAfrica	ZWE
MF510349	MF510349	Y	2012	outOfAfrica	NorthernAmerica	outOfAfrica	USA
MF510350	MF510350	Y	2007	outOfAfrica	NorthernAmerica	outOfAfrica	USA
MF510351	MF510351	Y	2013	outOfAfrica	NorthernAmerica	outOfAfrica	USA
MF510352	MF510352	Y	2007	outOfAfrica	NorthernAmerica	outOfAfrica	USA
MF510353	MF510353	Y	2009	outOfAfrica	NorthernAmerica	outOfAfrica	USA
MF510354	MF510354	Y	1994	outOfAfrica	NorthernAmerica	outOfAfrica	USA
MF510355	MF510355	Y	2001	outOfAfrica	NorthernAmerica	outOfAfrica	USA
MF510356	MF510356	Y	2014	outOfAfrica	NorthernAmerica	outOfAfrica	USA
MF510357	MF510357	Y	2006	outOfAfrica	NorthernAmerica	outOfAfrica	USA
MF510358	MF510358	Y	2012	EastAfrica	EastAfrica	EastAfrica	UGA
MF510359	MF510359	Y	1996	outOfAfrica	NorthernAmerica	outOfAfrica	USA
MF510360	MF510360	Y	2013	outOfAfrica	NorthernAmerica	outOfAfrica	USA
MF510361	MF510361	Y	2006	EastAfrica	EastAfrica	EastAfrica	ZMB
MF510362	MF510362	Y	2005	outOfAfrica	NorthernAmerica	outOfAfrica	USA
MF510363	MF510363	Y	2015	outOfAfrica	NorthernAmerica	outOfAfrica	USA
MF510364	MF510364	Y	1995	outOfAfrica	NorthernAmerica	outOfAfrica	USA
MF510365	MF510365	Y	2010	outOfAfrica	NorthernAmerica	outOfAfrica	USA
MF510366	MF510366	Y	2012	EastAfrica	EastAfrica	EastAfrica	UGA
MF510367	MF510367	Y	2001	outOfAfrica	NorthernAmerica	outOfAfrica	USA
MF510368	MF510368	Y	2012	outOfAfrica	NorthernAmerica	outOfAfrica	USA
MF510369	MF510369	Y	2002	outOfAfrica	NorthernAmerica	outOfAfrica	USA
MF510370	MF510370	Y	2009	outOfAfrica	NorthernAmerica	outOfAfrica	USA
MF510371	MF510371	Y	2008	outOfAfrica	NorthernAmerica	outOfAfrica	USA
MF564034	MF564034	Y	2004	outOfAfrica	NorthernAmerica	outOfAfrica	USA
MF564035	MF564035	Y	2004	outOfAfrica	NorthernAmerica	outOfAfrica	USA
MF564036	MF564036	Y	2007	outOfAfrica	NorthernAmerica	outOfAfrica	USA
MF564037	MF564037	Y	2008	outOfAfrica	NorthernAmerica	outOfAfrica	USA
MF621254	MF621254	Y	2005	outOfAfrica	NorthernAmerica	outOfAfrica	USA
MF621255	MF621255	Y	2006	outOfAfrica	SouthAmerica	outOfAfrica	PER
MF621256	MF621256	Y	2007	EastAfrica	EastAfrica	EastAfrica	ZWE
MF621257	MF621257	Y	2008	outOfAfrica	NorthernAmerica	outOfAfrica	USA
MF621258	MF621258	Y	2009	EastAfrica	EastAfrica	EastAfrica	KEN
MH790550	MH790550	Y	2011	outOfAfrica	NorthernAmerica	outOfAfrica	USA
MH790551	MH790551	Y	2008	WestAfrica	WestAfrica	MergedAfrica	SEN
MH790552	MH790552	Y	2013	outOfAfrica	NorthernAmerica	outOfAfrica	USA
MH790553	MH790553	Y	2005	outOfAfrica	NorthernAmerica	outOfAfrica	USA
MH790554	MH790554	Y	2001	outOfAfrica	NorthernAmerica	outOfAfrica	USA
MH790555	MH790555	Y	2004	outOfAfrica	NorthernAmerica	outOfAfrica	USA
MH790556	MH790556	Y	2012	outOfAfrica	NorthernAmerica	outOfAfrica	USA
MH790557	MH790557	Y	2011	outOfAfrica	NorthernAmerica	outOfAfrica	USA
MH790558	MH790558	Y	2005	outOfAfrica	NorthernAmerica	outOfAfrica	USA
MH790559	MH790559	Y	2012	outOfAfrica	NorthernAmerica	outOfAfrica	USA
MH790560	MH790560	Y	2008	outOfAfrica	NorthernAmerica	outOfAfrica	USA
MH790561	MH790561	Y	2003	outOfAfrica	NorthernAmerica	outOfAfrica	USA
MH790562	MH790562	Y	1996	outOfAfrica	NorthernAmerica	outOfAfrica	USA
MH790563	MH790563	Y	2007	outOfAfrica	NorthernAmerica	outOfAfrica	USA
MH790564	MH790564	Y	2008	outOfAfrica	NorthernAmerica	outOfAfrica	USA
MH790565	MH790565	Y	2009	outOfAfrica	NorthernAmerica	outOfAfrica	USA
MH790566	MH790566	Y	2013	outOfAfrica	NorthernAmerica	outOfAfrica	USA
MH790567	MH790567	Y	2006	outOfAfrica	NorthernAmerica	outOfAfrica	USA
MH790568	MH790568	Y	2012	outOfAfrica	NorthernAmerica	outOfAfrica	USA
MH790569	MH790569	Y	2010	outOfAfrica	NorthernAmerica	outOfAfrica	USA
MH790570	MH790570	Y	2004	outOfAfrica	NorthernAmerica	outOfAfrica	USA
MH790571	MH790571	Y	2004	outOfAfrica	NorthernAmerica	outOfAfrica	USA
MH790572	MH790572	Y	1998	outOfAfrica	NorthernAmerica	outOfAfrica	USA
MH790573	MH790573	Y	2011	outOfAfrica	NorthernAmerica	outOfAfrica	USA
MH790574	MH790574	Y	2005	outOfAfrica	NorthernAmerica	outOfAfrica	USA
MH790575	MH790575	Y	2007	outOfAfrica	NorthernAmerica	outOfAfrica	USA
MH790576	MH790576	Y	2006	CentralAfrica	CentralAfrica	MergedAfrica	CMR
MH790577	MH790577	Y	2007	outOfAfrica	NorthernAmerica	outOfAfrica	USA
MH790578	MH790578	Y	2008	WestAfrica	WestAfrica	MergedAfrica	SEN
MH790579	MH790579	Y	2008	WestAfrica	WestAfrica	MergedAfrica	SEN
MH790580	MH790580	Y	1997	outOfAfrica	NorthernAmerica	outOfAfrica	USA
MH790581	MH790581	Y	2011	outOfAfrica	NorthernAmerica	outOfAfrica	USA
MH790583	MH790583	Y	2003	outOfAfrica	SouthAmerica	outOfAfrica	PER
MH790584	MH790584	Y	2012	outOfAfrica	NorthernAmerica	outOfAfrica	USA
MH790585	MH790585	Y	2002	outOfAfrica	NorthernAmerica	outOfAfrica	USA
MH790586	MH790586	Y	2016	outOfAfrica	NorthernAmerica	outOfAfrica	USA
MH790587	MH790587	Y	2013	outOfAfrica	NorthernAmerica	outOfAfrica	USA
MH790588	MH790588	Y	1995	outOfAfrica	NorthernAmerica	outOfAfrica	USA
MH790589	MH790589	Y	2004	outOfAfrica	NorthernAmerica	outOfAfrica	USA
MH790590	MH790590	Y	2006	CentralAfrica	CentralAfrica	MergedAfrica	CMR
MH790591	MH790591	Y	2006	outOfAfrica	NorthernAmerica	outOfAfrica	USA
MH790592	MH790592	Y	2008	outOfAfrica	NorthernAmerica	outOfAfrica	USA
MH790593	MH790593	Y	2006	CentralAfrica	CentralAfrica	MergedAfrica	CMR
MH790595	MH790595	Y	2006	CentralAfrica	CentralAfrica	MergedAfrica	CMR
MH790596	MH790596	Y	2007	WestAfrica	WestAfrica	MergedAfrica	SEN
MH790597	MH790597	Y	2008	WestAfrica	WestAfrica	MergedAfrica	SEN
MH790598	MH790598	Y	2008	outOfAfrica	NorthernAmerica	outOfAfrica	USA
MH790599	MH790599	Y	2015	outOfAfrica	NorthernAmerica	outOfAfrica	USA
MH790600	MH790600	Y	2004	outOfAfrica	NorthernAmerica	outOfAfrica	USA
MH790601	MH790601	Y	2013	outOfAfrica	NorthernAmerica	outOfAfrica	USA
MH790602	MH790602	Y	2005	outOfAfrica	NorthernAmerica	outOfAfrica	USA
MH790603	MH790603	Y	2006	CentralAfrica	CentralAfrica	MergedAfrica	CMR
MH790604	MH790604	Y	2014	outOfAfrica	NorthernAmerica	outOfAfrica	USA
MH790605	MH790605	Y	2011	outOfAfrica	NorthernAmerica	outOfAfrica	USA
MH790606	MH790606	Y	2015	outOfAfrica	NorthernAmerica	outOfAfrica	USA
MH790607	MH790607	Y	2005	outOfAfrica	NorthernAmerica	outOfAfrica	USA
MH790608	MH790608	Y	2006	CentralAfrica	CentralAfrica	MergedAfrica	CMR
MH790609	MH790609	Y	2008	WestAfrica	WestAfrica	MergedAfrica	SEN
MH790610	MH790610	Y	2006	CentralAfrica	CentralAfrica	MergedAfrica	CMR
MH790611	MH790611	Y	1995	outOfAfrica	NorthernAmerica	outOfAfrica	USA
MH790612	MH790612	Y	2006	CentralAfrica	CentralAfrica	MergedAfrica	CMR
MH790613	MH790613	Y	2011	outOfAfrica	NorthernAmerica	outOfAfrica	USA
MH790614	MH790614	Y	1998	outOfAfrica	NorthernAmerica	outOfAfrica	USA
MH790615	MH790615	Y	2004	outOfAfrica	NorthernAmerica	outOfAfrica	USA
MH790616	MH790616	Y	2005	outOfAfrica	NorthernAmerica	outOfAfrica	USA
MH790617	MH790617	Y	2006	outOfAfrica	NorthernAmerica	outOfAfrica	USA
MH790618	MH790618	Y	2011	outOfAfrica	NorthernAmerica	outOfAfrica	USA
MH790619	MH790619	Y	2004	outOfAfrica	NorthernAmerica	outOfAfrica	USA
MH790620	MH790620	Y	2013	outOfAfrica	NorthernAmerica	outOfAfrica	USA
MH790621	MH790621	Y	1998	outOfAfrica	NorthernAmerica	outOfAfrica	USA
MH790622	MH790622	Y	1999	outOfAfrica	NorthernAmerica	outOfAfrica	USA
MH790623	MH790623	Y	2006	CentralAfrica	CentralAfrica	MergedAfrica	CMR
MH790624	MH790624	Y	2008	WestAfrica	WestAfrica	MergedAfrica	SEN
MH790625	MH790625	Y	2006	CentralAfrica	CentralAfrica	MergedAfrica	CMR
MH790626	MH790626	Y	2005	outOfAfrica	NorthernAmerica	outOfAfrica	USA
MH790627	MH790627	Y	2006	outOfAfrica	NorthernAmerica	outOfAfrica	USA
MH790628	MH790628	Y	2007	WestAfrica	WestAfrica	MergedAfrica	SEN
MH790629	MH790629	Y	1999	outOfAfrica	NorthernAmerica	outOfAfrica	USA
MH790630	MH790630	Y	2006	CentralAfrica	CentralAfrica	MergedAfrica	CMR
MH790631	MH790631	Y	2010	outOfAfrica	NorthernAmerica	outOfAfrica	USA
MH790632	MH790632	Y	2009	outOfAfrica	NorthernAmerica	outOfAfrica	USA
MH790633	MH790633	Y	2006	outOfAfrica	NorthernAmerica	outOfAfrica	USA
MH790634	MH790634	Y	2000	outOfAfrica	NorthernAmerica	outOfAfrica	USA
MH790635	MH790635	Y	2010	outOfAfrica	NorthernAmerica	outOfAfrica	USA
MH790636	MH790636	Y	2004	outOfAfrica	NorthernAmerica	outOfAfrica	USA
MH790637	MH790637	Y	2012	outOfAfrica	NorthernAmerica	outOfAfrica	USA
MH790639	MH790639	Y	2012	outOfAfrica	NorthernAmerica	outOfAfrica	USA
MH790640	MH790640	Y	2006	CentralAfrica	CentralAfrica	MergedAfrica	CMR
MH790641	MH790641	Y	2013	outOfAfrica	NorthernAmerica	outOfAfrica	USA
MH790642	MH790642	Y	2007	outOfAfrica	NorthernAmerica	outOfAfrica	USA
MH790643	MH790643	Y	2005	outOfAfrica	NorthernAmerica	outOfAfrica	USA
MH790644	MH790644	Y	2009	outOfAfrica	NorthernAmerica	outOfAfrica	USA
MH790645	MH790645	Y	2010	WestAfrica	WestAfrica	MergedAfrica	SEN
MH790646	MH790646	Y	2007	outOfAfrica	NorthernAmerica	outOfAfrica	USA
MH790647	MH790647	Y	2005	outOfAfrica	NorthernAmerica	outOfAfrica	USA
MH790648	MH790648	Y	2005	outOfAfrica	NorthernAmerica	outOfAfrica	USA
MH790649	MH790649	Y	2006	CentralAfrica	CentralAfrica	MergedAfrica	CMR
MH790650	MH790650	Y	2011	outOfAfrica	NorthernAmerica	outOfAfrica	USA
MH790651	MH790651	Y	2002	outOfAfrica	NorthernAmerica	outOfAfrica	USA
MH790652	MH790652	Y	2012	outOfAfrica	NorthernAmerica	outOfAfrica	USA
MH790653	MH790653	Y	2004	outOfAfrica	NorthernAmerica	outOfAfrica	USA
MH790654	MH790654	Y	2002	outOfAfrica	NorthernAmerica	outOfAfrica	USA
MH790655	MH790655	Y	2006	CentralAfrica	CentralAfrica	MergedAfrica	CMR
MH790656	MH790656	Y	2006	CentralAfrica	CentralAfrica	MergedAfrica	CMR
MH790657	MH790657	Y	2012	outOfAfrica	NorthernAmerica	outOfAfrica	USA
MH790659	MH790659	Y	2006	CentralAfrica	CentralAfrica	MergedAfrica	CMR
MH790660	MH790660	Y	2008	outOfAfrica	NorthernAmerica	outOfAfrica	USA
MH790661	MH790661	Y	2000	outOfAfrica	NorthernAmerica	outOfAfrica	USA
MH790662	MH790662	Y	1998	outOfAfrica	NorthernAmerica	outOfAfrica	USA
MH790663	MH790663	Y	2010	outOfAfrica	NorthernAmerica	outOfAfrica	USA
MH790664	MH790664	Y	1995	outOfAfrica	NorthernAmerica	outOfAfrica	USA
MH790665	MH790665	Y	1996	outOfAfrica	NorthernAmerica	outOfAfrica	USA
MH790666	MH790666	Y	2006	CentralAfrica	CentralAfrica	MergedAfrica	CMR
MH790667	MH790667	Y	2008	WestAfrica	WestAfrica	MergedAfrica	SEN
MH790668	MH790668	Y	2007	outOfAfrica	NorthernAmerica	outOfAfrica	USA
MH790669	MH790669	Y	2009	outOfAfrica	NorthernAmerica	outOfAfrica	USA
MH790670	MH790670	Y	1996	outOfAfrica	NorthernAmerica	outOfAfrica	USA
MH790671	MH790671	Y	2014	outOfAfrica	NorthernAmerica	outOfAfrica	USA
JN561323	JN561323	N		outOfAfrica	NorthernEurope	outOfAfrica	GBR
JX112656	JX112656	N		Unknown	Unknown	Unknown	NCH
KP192856	KP192856	N		outOfAfrica	NorthernAmerica	outOfAfrica	USA
KP334093	KP334093	N		outOfAfrica	NorthernAmerica	outOfAfrica	USA
KP334094	KP334094	N		outOfAfrica	NorthernAmerica	outOfAfrica	USA
KP334095	KP334095	N		outOfAfrica	NorthernAmerica	outOfAfrica	USA
KP334096	KP334096	N		outOfAfrica	NorthernAmerica	outOfAfrica	USA
KP334097	KP334097	N		outOfAfrica	NorthernAmerica	outOfAfrica	USA
KR135330	KR135330	N		outOfAfrica	NorthernAmerica	outOfAfrica	USA
KY922720	KY922720	N		outOfAfrica	NorthernEurope	outOfAfrica	FIN
KY922721	KY922721	N		outOfAfrica	NorthernEurope	outOfAfrica	FIN
KY922722	KY922722	N		outOfAfrica	NorthernEurope	outOfAfrica	FIN
KY922723	KY922723	N		outOfAfrica	NorthernEurope	outOfAfrica	FIN
KY922724	KY922724	N		outOfAfrica	NorthernEurope	outOfAfrica	FIN
KY922725	KY922725	N		outOfAfrica	NorthernEurope	outOfAfrica	FIN
KY922726	KY922726	N		outOfAfrica	NorthernEurope	outOfAfrica	FIN
LS480640	LS480640	N		outOfAfrica	NorthernAmerica	outOfAfrica	USA
MF510283	MF510283	N		Unknown	Unknown	Unknown	NCH
MF510299	MF510299	N	[1993:1994]	SouthernAfrica	SouthernAfrica	MergedAfrica	BWA
MF510323	MF510323	N		EastAfrica	EastAfrica	EastAfrica	ZMB
MF510324	MF510324	N		EastAfrica	EastAfrica	EastAfrica	UGA
MF510345	MF510345	N		Unknown	Unknown	Unknown	NCH
MH790582	MH790582	N		Unknown	Unknown	Unknown	NCH
MH790594	MH790594	N		Unknown	Unknown	Unknown	NCH
MH790638	MH790638	N		Unknown	Unknown	Unknown	NCH
MH790658	MH790658	N		Unknown	Unknown	Unknown	NCH
MH899846	MH899846	N		Unknown	Unknown	Unknown	NCH
MK105995	MK105995	N	[1989:1997]	outOfAfrica	NorthernAmerica	outOfAfrica	USA
MK105996	MK105996	N	[1981:2008]	outOfAfrica	NorthernAmerica	outOfAfrica	USA
MK105997	MK105997	N	[1981:2008]	outOfAfrica	NorthernAmerica	outOfAfrica	USA
MK105998	MK105998	N	[1989:1997]	outOfAfrica	NorthernAmerica	outOfAfrica	USA
MK105999	MK105999	N	[1981:2008]	outOfAfrica	NorthernAmerica	outOfAfrica	USA
MK106000	MK106000	N	[1989:1997]	outOfAfrica	NorthernAmerica	outOfAfrica	USA
MK106001	MK106001	N	[1981:2008]	outOfAfrica	NorthernAmerica	outOfAfrica	USA
MK106002	MK106002	N	[1981:2008]	outOfAfrica	NorthernAmerica	outOfAfrica	USA
MK106003	MK106003	N	[1981:2008]	outOfAfrica	NorthernAmerica	outOfAfrica	USA
MK106004	MK106004	N	[1981:2008]	outOfAfrica	NorthernAmerica	outOfAfrica	USA
NC_001798	NC_001798	N		outOfAfrica	NorthernEurope	outOfAfrica	GBR
NC_001806	NC_001806	N		Unknown	Unknown	Unknown	NCH
NC_023677	NC_023677	N	2004	outOfAfrica	NorthernAmerica	outOfAfrica	USA
Z86099	Z86099	N		Unknown	Unknown	Unknown	NCH
