## Supplementary material for "Phylogeographic analysis reveals an ancient East African origin of the human herpes simplexvirus 2 dispersal out-of-Africa": datasetS2_treefile

#NEXUS
begin taxa;
	dimensions ntax=395;
	taxlabels
	HSV-2-10_2006_CentralAfrica_COD
	HSV-2-11_2006_WestAfrica_CIV
	HSV-2-12_2007_WestAfrica_CIV
	HSV-2-13_2013_CentralAfrica_COG
	HSV-2-14_2013_WestAfrica_NCH
	HSV-2-15_2014_NorthernAmerica_MTQ
	HSV-2-16_2014_WestAfrica_NCH
	HSV-2-17_2014_EastAfrica_BDI
	HSV-2-18_2015_Africa_NCH
	HSV-2-19_2015_Unknown_NCH
	HSV-2-1_2008_WestAfrica_GIN
	HSV-2-20_2015_Africa_NCH
	HSV-2-21_2015_WestAfrica_CIV
	HSV-2-22_2015_CentralAfrica_CMR
	HSV-2-23_2015_NorthAfrica_DZA
	HSV-2-24_2015_CentralAfrica_COG
	HSV-2-25_2015_Africa_NCH
	HSV-2-26_2015_WestAfrica_GIN
	HSV-2-27_2015_WestAfrica_MLI
	HSV-2-28_2015_CentralAfrica_COG
	HSV-2-29_2015_CentralAfrica_GAB
	HSV-2-2_2010_WestAfrica_NGA
	HSV-2-30_2015_CentralAfrica_COG
	HSV-2-31_2015_WestAfrica_BEN
	HSV-2-32_2015_CentralAfrica_COG
	HSV-2-34_2015_WestAfrica_CIV
	HSV-2-35_2015_EasternEurope_RUS
	HSV-2-36_2014_WesternEurope_FRA
	HSV-2-37_2014_Unknown_NCH
	HSV-2-38_2014_WestAfrica_NGA
	HSV-2-39_2014_WestAfrica_MLI
	HSV-2-3_2010_WestAfrica_NER
	HSV-2-40_2014_NorthAfrica_MAR
	HSV-2-41_2014_SouthAmerica_SUR
	HSV-2-42_2014_WesternAsia_JOR
	HSV-2-43_2014_CentralAfrica_COG
	HSV-2-44_2014_CentralAfrica_CMR
	HSV-2-45_2014_Africa_NCH
	HSV-2-46_2014_Unknown_NCH
	HSV-2-47_2014_NorthernAmerica_GLP
	HSV-2-48_2014_CentralAfrica_COG
	HSV-2-49_2014_Unknown_NCH
	HSV-2-4_2012_WestAfrica_CIV
	HSV-2-50_2014_CentralAfrica_COG
	HSV-2-51_2014_NorthernAmerica_HTI
	HSV-2-52_2014_SouthAmerica_BRA
	HSV-2-53_2014_CentralAfrica_COG
	HSV-2-54_2013_CentralAfrica_COG
	HSV-2-55_2013_Africa_NCH
	HSV-2-56_2013_WestAfrica_GIN
	HSV-2-57_2013_CentralAfrica_COG
	HSV-2-58_2013_CentralAfrica_GAB
	HSV-2-59_2013_SoutheasternAsia_VNM
	HSV-2-5_2011_Africa_NCH
	HSV-2-60_2013_CentralAfrica_COG
	HSV-2-61_2013_EasternAsia_CHN
	HSV-2-62_2013_WestAfrica_CIV
	HSV-2-63_2013_SoutheasternAsia_KHM
	HSV-2-64_2012_WestAfrica_CIV
	HSV-2-66_2012_CentralAfrica_COG
	HSV-2-67_2012_WestAfrica_CIV
	HSV-2-68_2016_WestAfrica_SEN
	HSV-2-69_2017_NorthAfrica_DZA
	HSV-2-6_2008_CentralAfrica_GNQ
	HSV-2-72_2016_SouthernEurope_ITA
	HSV-2-73_2016_WestAfrica_TGO
	HSV-2-74_2017_EastAfrica_BDI
	HSV-2-75_2017_NorthAfrica_DZA
	HSV-2-76_2017_WestAfrica_GIN
	HSV-2-77_2016_CentralAfrica_CMR
	HSV-2-78_2017_SoutheasternAsia_THA
	HSV-2-79_2017_CentralAfrica_COG
	HSV-2-7_2008_WestAfrica_MLI
	HSV-2-87_2017_WestAfrica_CIV
	HSV-2-88_2017_WestAfrica_SEN
	HSV-2-89_2017_CentralAfrica_COG
	HSV-2-8_2009_WestAfrica_MLI
	HSV-2-90_2018_NorthAfrica_MAR
	HSV-2-91_2018_WestAfrica_MLI
	HSV-2-92_2018_CentralAfrica_COG
	HSV-2-93_2018_CentralAfrica_CMR
	HSV-2-94_2018_WestAfrica_MLI
	HSV-2-9_2006_WestAfrica_CIV
	KF781518_1995_SouthernAfrica_ZAF
	KR135298_2003_NorthernAmerica_USA
	KR135299_2007_EastAfrica_UGA
	KR135300_2007_EastAfrica_UGA
	KR135301_2007_EastAfrica_UGA
	KR135302_2007_EastAfrica_UGA
	KR135303_2007_EastAfrica_UGA
	KR135304_2007_EastAfrica_UGA
	KR135305_2007_EastAfrica_UGA
	KR135306_2008_EastAfrica_UGA
	KR135307_2008_EastAfrica_UGA
	KR135308_2007_NorthernAmerica_USA
	KR135309_2007_NorthernAmerica_USA
	KR135310_2007_NorthernAmerica_USA
	KR135311_2005_NorthernAmerica_USA
	KR135312_2009_NorthernAmerica_USA
	KR135313_2011_NorthernAmerica_USA
	KR135314_1996_NorthernAmerica_USA
	KR135315_2007_EastAfrica_UGA
	KR135316_2007_EastAfrica_UGA
	KR135317_2007_EastAfrica_UGA
	KR135318_2008_EastAfrica_UGA
	KR135319_2008_EastAfrica_UGA
	KR135320_1995_SouthernAfrica_ZAF
	KR135321_1989_NorthernAmerica_USA
	KR135322_2009_EasternAsia_JPN
	KR135323_2010_EasternAsia_JPN
	KR135324_2008_EasternAsia_JPN
	KR135325_2009_EasternAsia_JPN
	KR135326_2009_EasternAsia_JPN
	KR135327_2010_EasternAsia_JPN
	KR135328_2009_EasternAsia_JPN
	KR135329_2010_EasternAsia_JPN
	KR135331_1971_NorthernAmerica_USA
	KU310667_2013_NorthernAmerica_USA
	KU893109_2011_EastAfrica_UGA
	KX574860_2004_SouthAmerica_PER
	KX574861_2003_SouthAmerica_PER
	KX574862_2005_EastAfrica_ZMB
	KX574863_2005_EastAfrica_ZWE
	KX574864_2005_EastAfrica_ZMB
	KX574865_2005_SouthAmerica_PER
	KX574866_2005_SouthAmerica_PER
	KX574867_2005_SouthAmerica_PER
	KX574868_1994_NorthernAmerica_USA
	KX574869_1995_NorthernAmerica_USA
	KX574870_2007_NorthernAmerica_USA
	KX574871_2004_EastAfrica_ZWE
	KX574872_2004_SouthAmerica_PER
	KX574873_2004_SouthAmerica_PER
	KX574874_2004_SouthAmerica_PER
	KX574875_2005_SouthAmerica_PER
	KX574876_2006_SouthAmerica_PER
	KX574877_2006_SouthAmerica_PER
	KX574878_2007_SouthAmerica_PER
	KX574879_2005_SouthernAfrica_ZAF
	KX574880_2006_SouthernAfrica_ZAF
	KX574881_2007_SouthernAfrica_ZAF
	KX574882_2007_NorthernAmerica_USA
	KX574883_2006_EastAfrica_ZMB
	KX574884_2008_NorthernAmerica_USA
	KX574885_2008_NorthernAmerica_USA
	KX574886_2008_NorthernAmerica_USA
	KX574887_2008_NorthernAmerica_USA
	KX574888_1994_NorthernAmerica_USA
	KX574889_1994_NorthernAmerica_USA
	KX574890_1993_NorthernAmerica_USA
	KX574891_2009_NorthernAmerica_USA
	KX574892_2007_SouthernAfrica_ZAF
	KX574893_2008_EastAfrica_KEN
	KX574894_2008_EastAfrica_KEN
	KX574895_2009_NorthernAmerica_USA
	KX574896_2010_NorthernAmerica_USA
	KX574897_1998_NorthernAmerica_USA
	KX574898_2011_NorthernAmerica_USA
	KX574899_2011_EastAfrica_UGA
	KX574900_2011_EastAfrica_UGA
	KX574901_2012_NorthernAmerica_USA
	KX574902_2006_EastAfrica_TZA
	KX574903_2003_NorthernAmerica_USA
	KX574904_2004_NorthernAmerica_USA
	KX574905_2006_EastAfrica_ZMB
	KX574906_2011_EastAfrica_UGA
	KX574907_2006_NorthernAmerica_USA
	KX574908_1995_NorthernAmerica_USA
	MF510267_1994_NorthernAmerica_USA
	MF510268_1995_NorthernAmerica_USA
	MF510269_2006_EastAfrica_ZMB
	MF510270_2001_NorthernAmerica_USA
	MF510271_2006_NorthernAmerica_USA
	MF510272_2004_NorthernAmerica_USA
	MF510273_2008_NorthernAmerica_USA
	MF510274_2002_NorthernAmerica_USA
	MF510275_2009_EastAfrica_KEN
	MF510276_2012_NorthernAmerica_USA
	MF510277_2013_NorthernAmerica_USA
	MF510278_2001_NorthernAmerica_USA
	MF510279_1998_NorthernAmerica_USA
	MF510280_2009_EastAfrica_UGA
	MF510281_2006_CentralAfrica_CMR
	MF510282_2004_NorthernAmerica_USA
	MF510284_2015_NorthernAmerica_USA
	MF510285_1995_NorthernAmerica_USA
	MF510286_2007_NorthernAmerica_USA
	MF510287_2009_EastAfrica_ZMB
	MF510288_2000_NorthernAmerica_USA
	MF510289_2009_SouthernAfrica_BWA
	MF510290_2009_NorthernAmerica_USA
	MF510291_2004_NorthernAmerica_USA
	MF510292_2014_NorthernAmerica_USA
	MF510293_2013_NorthernAmerica_USA
	MF510294_2014_NorthernAmerica_USA
	MF510295_2005_NorthernAmerica_USA
	MF510296_2007_EastAfrica_UGA
	MF510297_2014_NorthernAmerica_USA
	MF510298_2003_NorthernAmerica_USA
	MF510300_2007_NorthernAmerica_USA
	MF510301_2003_SouthAmerica_PER
	MF510302_2004_EastAfrica_ZMB
	MF510303_2009_EastAfrica_TZA
	MF510304_1995_NorthernAmerica_USA
	MF510305_1997_NorthernAmerica_USA
	MF510306_2014_NorthernAmerica_USA
	MF510307_2010_NorthernAmerica_USA
	MF510308_1995_NorthernAmerica_USA
	MF510309_2006_EastAfrica_ZMB
	MF510310_1998_NorthernAmerica_USA
	MF510311_2007_NorthernAmerica_USA
	MF510312_2009_EastAfrica_ZMB
	MF510313_2004_NorthernAmerica_USA
	MF510314_2000_NorthernAmerica_USA
	MF510315_2002_NorthernAmerica_USA
	MF510316_2013_NorthernAmerica_USA
	MF510317_2015_NorthernAmerica_USA
	MF510318_1994_NorthernAmerica_USA
	MF510319_2010_NorthernAmerica_USA
	MF510320_2006_SouthAmerica_PER
	MF510321_2009_NorthernAmerica_USA
	MF510322_2006_EastAfrica_ZMB
	MF510325_2009_EastAfrica_ZMB
	MF510326_1997_NorthernAmerica_USA
	MF510327_2010_NorthernAmerica_USA
	MF510328_2010_NorthernAmerica_USA
	MF510329_1994_NorthernAmerica_USA
	MF510330_2009_EastAfrica_ZMB
	MF510331_2015_NorthernAmerica_USA
	MF510332_1998_NorthernAmerica_USA
	MF510333_2010_NorthernAmerica_USA
	MF510334_2004_SouthAmerica_PER
	MF510335_2013_NorthernAmerica_USA
	MF510336_2007_NorthernAmerica_USA
	MF510337_2012_EastAfrica_UGA
	MF510338_2015_NorthernAmerica_USA
	MF510339_1995_NorthernAmerica_USA
	MF510340_2013_NorthernAmerica_USA
	MF510341_2007_NorthernAmerica_USA
	MF510342_2013_NorthernAmerica_USA
	MF510343_2005_EastAfrica_ZMB
	MF510344_2006_NorthernAmerica_USA
	MF510346_1996_NorthernAmerica_USA
	MF510347_2009_EastAfrica_TZA
	MF510348_2006_EastAfrica_ZWE
	MF510349_2012_NorthernAmerica_USA
	MF510350_2007_NorthernAmerica_USA
	MF510351_2013_NorthernAmerica_USA
	MF510352_2007_NorthernAmerica_USA
	MF510353_2009_NorthernAmerica_USA
	MF510354_1994_NorthernAmerica_USA
	MF510355_2001_NorthernAmerica_USA
	MF510356_2014_NorthernAmerica_USA
	MF510357_2006_NorthernAmerica_USA
	MF510358_2012_EastAfrica_UGA
	MF510359_1996_NorthernAmerica_USA
	MF510360_2013_NorthernAmerica_USA
	MF510361_2006_EastAfrica_ZMB
	MF510362_2005_NorthernAmerica_USA
	MF510363_2015_NorthernAmerica_USA
	MF510364_1995_NorthernAmerica_USA
	MF510365_2010_NorthernAmerica_USA
	MF510366_2012_EastAfrica_UGA
	MF510367_2001_NorthernAmerica_USA
	MF510368_2012_NorthernAmerica_USA
	MF510369_2002_NorthernAmerica_USA
	MF510370_2009_NorthernAmerica_USA
	MF510371_2008_NorthernAmerica_USA
	MF564034_2004_NorthernAmerica_USA
	MF564035_2004_NorthernAmerica_USA
	MF564036_2007_NorthernAmerica_USA
	MF564037_2008_NorthernAmerica_USA
	MF621254_2005_NorthernAmerica_USA
	MF621255_2006_SouthAmerica_PER
	MF621256_2007_EastAfrica_ZWE
	MF621257_2008_NorthernAmerica_USA
	MF621258_2009_EastAfrica_KEN
	MH790550_2011_NorthernAmerica_USA
	MH790551_2008_WestAfrica_SEN
	MH790552_2013_NorthernAmerica_USA
	MH790553_2005_NorthernAmerica_USA
	MH790554_2001_NorthernAmerica_USA
	MH790555_2004_NorthernAmerica_USA
	MH790556_2012_NorthernAmerica_USA
	MH790557_2011_NorthernAmerica_USA
	MH790558_2005_NorthernAmerica_USA
	MH790559_2012_NorthernAmerica_USA
	MH790560_2008_NorthernAmerica_USA
	MH790561_2003_NorthernAmerica_USA
	MH790562_1996_NorthernAmerica_USA
	MH790563_2007_NorthernAmerica_USA
	MH790564_2008_NorthernAmerica_USA
	MH790565_2009_NorthernAmerica_USA
	MH790566_2013_NorthernAmerica_USA
	MH790567_2006_NorthernAmerica_USA
	MH790568_2012_NorthernAmerica_USA
	MH790569_2010_NorthernAmerica_USA
	MH790570_2004_NorthernAmerica_USA
	MH790571_2004_NorthernAmerica_USA
	MH790572_1998_NorthernAmerica_USA
	MH790573_2011_NorthernAmerica_USA
	MH790574_2005_NorthernAmerica_USA
	MH790575_2007_NorthernAmerica_USA
	MH790576_2006_CentralAfrica_CMR
	MH790577_2007_NorthernAmerica_USA
	MH790578_2008_WestAfrica_SEN
	MH790579_2008_WestAfrica_SEN
	MH790580_1997_NorthernAmerica_USA
	MH790581_2011_NorthernAmerica_USA
	MH790583_2003_SouthAmerica_PER
	MH790584_2012_NorthernAmerica_USA
	MH790585_2002_NorthernAmerica_USA
	MH790586_2016_NorthernAmerica_USA
	MH790587_2013_NorthernAmerica_USA
	MH790588_1995_NorthernAmerica_USA
	MH790589_2004_NorthernAmerica_USA
	MH790590_2006_CentralAfrica_CMR
	MH790591_2006_NorthernAmerica_USA
	MH790592_2008_NorthernAmerica_USA
	MH790593_2006_CentralAfrica_CMR
	MH790595_2006_CentralAfrica_CMR
	MH790596_2007_WestAfrica_SEN
	MH790597_2008_WestAfrica_SEN
	MH790598_2008_NorthernAmerica_USA
	MH790599_2015_NorthernAmerica_USA
	MH790600_2004_NorthernAmerica_USA
	MH790601_2013_NorthernAmerica_USA
	MH790602_2005_NorthernAmerica_USA
	MH790603_2006_CentralAfrica_CMR
	MH790604_2014_NorthernAmerica_USA
	MH790605_2011_NorthernAmerica_USA
	MH790606_2015_NorthernAmerica_USA
	MH790607_2005_NorthernAmerica_USA
	MH790608_2006_CentralAfrica_CMR
	MH790609_2008_WestAfrica_SEN
	MH790610_2006_CentralAfrica_CMR
	MH790611_1995_NorthernAmerica_USA
	MH790612_2006_CentralAfrica_CMR
	MH790613_2011_NorthernAmerica_USA
	MH790614_1998_NorthernAmerica_USA
	MH790615_2004_NorthernAmerica_USA
	MH790616_2005_NorthernAmerica_USA
	MH790617_2006_NorthernAmerica_USA
	MH790618_2011_NorthernAmerica_USA
	MH790619_2004_NorthernAmerica_USA
	MH790620_2013_NorthernAmerica_USA
	MH790621_1998_NorthernAmerica_USA
	MH790622_1999_NorthernAmerica_USA
	MH790623_2006_CentralAfrica_CMR
	MH790624_2008_WestAfrica_SEN
	MH790625_2006_CentralAfrica_CMR
	MH790626_2005_NorthernAmerica_USA
	MH790627_2006_NorthernAmerica_USA
	MH790628_2007_WestAfrica_SEN
	MH790629_1999_NorthernAmerica_USA
	MH790630_2006_CentralAfrica_CMR
	MH790631_2010_NorthernAmerica_USA
	MH790632_2009_NorthernAmerica_USA
	MH790633_2006_NorthernAmerica_USA
	MH790634_2000_NorthernAmerica_USA
	MH790635_2010_NorthernAmerica_USA
	MH790636_2004_NorthernAmerica_USA
	MH790637_2012_NorthernAmerica_USA
	MH790639_2012_NorthernAmerica_USA
	MH790640_2006_CentralAfrica_CMR
	MH790641_2013_NorthernAmerica_USA
	MH790642_2007_NorthernAmerica_USA
	MH790643_2005_NorthernAmerica_USA
	MH790644_2009_NorthernAmerica_USA
	MH790645_2010_WestAfrica_SEN
	MH790646_2007_NorthernAmerica_USA
	MH790647_2005_NorthernAmerica_USA
	MH790648_2005_NorthernAmerica_USA
	MH790649_2006_CentralAfrica_CMR
	MH790650_2011_NorthernAmerica_USA
	MH790651_2002_NorthernAmerica_USA
	MH790652_2012_NorthernAmerica_USA
	MH790653_2004_NorthernAmerica_USA
	MH790654_2002_NorthernAmerica_USA
	MH790655_2006_CentralAfrica_CMR
	MH790656_2006_CentralAfrica_CMR
	MH790657_2012_NorthernAmerica_USA
	MH790659_2006_CentralAfrica_CMR
	MH790660_2008_NorthernAmerica_USA
	MH790661_2000_NorthernAmerica_USA
	MH790662_1998_NorthernAmerica_USA
	MH790663_2010_NorthernAmerica_USA
	MH790664_1995_NorthernAmerica_USA
	MH790665_1996_NorthernAmerica_USA
	MH790666_2006_CentralAfrica_CMR
	MH790667_2008_WestAfrica_SEN
	MH790668_2007_NorthernAmerica_USA
	MH790669_2009_NorthernAmerica_USA
	MH790670_1996_NorthernAmerica_USA
	MH790671_2014_NorthernAmerica_USA
;
end;
begin trees;
	tree tree_1 = [&R] ((((((((((((((((((((((((((((((((((((((((((((MF510278_2001_NorthernAmerica_USA:0.0,MH790615_2004_NorthernAmerica_USA:0.0):1.0E-6,MF510319_2010_NorthernAmerica_USA:1.0E-6)[&abayes="/0.342"]:1.0E-6,(MF510288_2000_NorthernAmerica_USA:1.0E-5,MF510328_2010_NorthernAmerica_USA:1.0E-6)[&abayes="/0.339"]:2.0E-6)[&abayes="/0.336"]:2.0E-6,MF510307_2010_NorthernAmerica_USA:1.0E-5)[&abayes=…
end;
begin figtree;
	set appearance.backgroundColorAttribute="Default";
	set appearance.backgroundColour=#ffffff;
	set appearance.branchColorAttribute="User selection";
	set appearance.branchColorGradient=false;
	set appearance.branchLineWidth=1.0;
	set appearance.branchMinLineWidth=0.0;
	set appearance.branchWidthAttribute="Fixed";
	set appearance.foregroundColour=#000000;
	set appearance.hilightingGradient=false;
	set appearance.selectionColour=#2d3680;
	set branchLabels.colorAttribute="User selection";
	set branchLabels.displayAttribute="Branch times";
	set branchLabels.fontName="Arial";
	set branchLabels.fontSize=18;
	set branchLabels.fontStyle=0;
	set branchLabels.isShown=false;
	set branchLabels.significantDigits=4;
	set layout.expansion=0;
	set layout.layoutType="RECTILINEAR";
	set layout.zoom=0;
	set legend.attribute=null;
	set legend.fontSize=10.0;
	set legend.isShown=false;
	set legend.significantDigits=4;
	set nodeBars.barWidth=4.0;
	set nodeBars.displayAttribute=null;
	set nodeBars.isShown=false;
	set nodeLabels.colorAttribute="User selection";
	set nodeLabels.displayAttribute="abayes";
	set nodeLabels.fontName="Arial";
	set nodeLabels.fontSize=14;
	set nodeLabels.fontStyle=0;
	set nodeLabels.isShown=true;
	set nodeLabels.significantDigits=4;
	set nodeShapeExternal.colourAttribute=null;
	set nodeShapeExternal.isShown=false;
	set nodeShapeExternal.minSize=10.0;
	set nodeShapeExternal.scaleType=Width;
	set nodeShapeExternal.shapeType=Circle;
	set nodeShapeExternal.size=4.0;
	set nodeShapeExternal.sizeAttribute=null;
	set nodeShapeInternal.colourAttribute=null;
	set nodeShapeInternal.isShown=false;
	set nodeShapeInternal.minSize=10.0;
	set nodeShapeInternal.scaleType=Width;
	set nodeShapeInternal.shapeType=Circle;
	set nodeShapeInternal.size=4.0;
	set nodeShapeInternal.sizeAttribute=null;
	set polarLayout.alignTipLabels=false;
	set polarLayout.angularRange=0;
	set polarLayout.rootAngle=0;
	set polarLayout.rootLength=100;
	set polarLayout.showRoot=true;
	set radialLayout.spread=0.0;
	set rectilinearLayout.alignTipLabels=false;
	set rectilinearLayout.curvature=0;
	set rectilinearLayout.rootLength=100;
	set scale.offsetAge=0.0;
	set scale.rootAge=1.0;
	set scale.scaleFactor=1.0;
	set scale.scaleRoot=false;
	set scaleAxis.automaticScale=true;
	set scaleAxis.fontSize=8.0;
	set scaleAxis.isShown=false;
	set scaleAxis.lineWidth=1.0;
	set scaleAxis.majorTicks=1.0;
	set scaleAxis.minorTicks=0.5;
	set scaleAxis.origin=0.0;
	set scaleAxis.reverseAxis=false;
	set scaleAxis.showGrid=true;
	set scaleBar.automaticScale=true;
	set scaleBar.fontSize=14.0;
	set scaleBar.isShown=true;
	set scaleBar.lineWidth=1.0;
	set scaleBar.scaleRange=0.0;
	set tipLabels.colorAttribute="User selection";
	set tipLabels.displayAttribute="Names";
	set tipLabels.fontName="Arial";
	set tipLabels.fontSize=10;
	set tipLabels.fontStyle=0;
	set tipLabels.isShown=true;
	set tipLabels.significantDigits=4;
	set trees.order=false;
	set trees.orderType="increasing";
	set trees.rooting=true;
	set trees.rootingType="User Selection";
	set trees.transform=false;
	set trees.transformType="cladogram";
end;
